# *Virotest*: a bioinformatics pipeline for virus identification in plants

**DOI:** 10.1101/2023.02.15.528703

**Authors:** Daniel Gonzalez-Ibeas

**Affiliations:** personal

**Keywords:** plant, crops, virus, bioinformatics, deep sequencing, small RNAs

## Abstract

High-throughput DNA sequencing is being introduced as an emerging technology for viral diagnosis. Despite several tools being available, lack of standardized bioinformatic pipelines and price are major limitations for its implementation. Many extant tools focus on the assembly of virus-derived small RNAs into contigs and their subsequent annotation. Better sensitivity has been reported by several studies when this approach is complemented with read mapping on known viral genome sequences as an ancillary step, requiring less number of reads and allowing price optimization during DNA sequencing. This publication introduces *virotest*, a bioinformatics pipeline for the identification of viruses in plants from small RNA data. The tool prioritizes read mapping over sequence assembly for the purpose of obtaining better sensitivities and requiring lower sequencing depths.
