## Supplementary Table S1 for "*Virotest*: a bioinformatics pipeline for virus identification in plants"

### Sheet: Table S1
Table S1. Viral species identified by virotes at different sequencing depths in samples from Prunus persica [61]
Sample	Virus accession	Virus species	sequencing depth
			2,500K	250K	50K
PEACH.GRR.PPV	AF277662	Prune dwarf virus segment RNA2	x	x
PEACH.GRR.PPV	DQ465243	Plum pox virus isolate Penn4, complete genome.	x
PEACH.GRR.PPV	|NC_004363.1	Prunus necrotic ringspot virus RNA 2, complete genome	x	x	x
PEACH.GRR.PPV	NC_004364.1	Prunus necrotic ringspot virus RNA 3, complete sequence	x	x	x
PEACH.GRR.PPV	NC_008039.1	Prune dwarf virus RNA1, complete genome	x	x
PEACH.GRR.PPV	JN416771	Prunus necrotic ringspot virus isolate Chr3 segment RNA1	x	x	x
PEACH.GRR.PPV	NC_008038.1	Prune dwarf virus, complete genome	x	x	x
PEACH.GRR.PPV	NC_034970.1	Peach associated luteovirus isolate Konela, complete genome	x	x	x
PEACH.GRR	AF277662	Prune dwarf virus segment RNA2	x	x
PEACH.GRR	|NC_004363.1	Prunus necrotic ringspot virus RNA 2, complete genome	x	x	x
PEACH.GRR	NC_004364.1	Prunus necrotic ringspot virus RNA 3, complete sequence	x	x	x
PEACH.GRR	NC_008039.1	Prune dwarf virus RNA1, complete genome	x	x
PEACH.GRR	JN416771	Prunus necrotic ringspot virus isolate Chr3 segment RNA1	x	x	x
PEACH.GRR	NC_008038.1	Prune dwarf virus, complete genome	x	x	x
PEACH.GRR	NC_034970.1	Peach associated luteovirus isolate Konela, complete genome	x	x	x
PEACH.PPV.GRR	AF277662	Prune dwarf virus segment RNA2	x	x
PEACH.PPV.GRR	DQ465243	Plum pox virus isolate Penn4, complete genome.	x	x	x
PEACH.PPV.GRR	|NC_004363.1	Prunus necrotic ringspot virus RNA 2, complete genome	x	x	x
PEACH.PPV.GRR	NC_004364.1	Prunus necrotic ringspot virus RNA 3, complete sequence	x	x	x
PEACH.PPV.GRR	NC_008039.1	Prune dwarf virus RNA1, complete genome	x	x	x
PEACH.PPV.GRR	JN416771	Prunus necrotic ringspot virus isolate Chr3 segment RNA1	x	x	x
PEACH.PPV.GRR	NC_008038.1	Prune dwarf virus, complete genome	x	x	x
PEACH.PPV.GRR	NC_034970.1	Peach associated luteovirus isolate Konela, complete genome	x	x
PEACH.PPV	DQ465243	Plum pox virus isolate Penn4, complete genome.	x	x
PEACH	--	--
